# Changes in the distribution of fitness effects and adaptive mutational spectra following a single first step towards adaptation

**DOI:** 10.1101/2020.06.12.148833

**Authors:** Dimitra Aggeli, Yuping Li, Gavin Sherlock

## Abstract

The fitness effects of random mutations are contingent upon the genetic and environmental contexts in which they occur, and this contributes to the unpredictability of evolutionary outcomes at the molecular level. Despite this unpredictability, the rate of adaptation in homogeneous environments tends to decrease over evolutionary time, due to diminishing returns epistasis, causing relative fitness gains to be predictable over the long term. Here, we studied the extent of diminishing returns epistasis and the changes in the adaptive mutational spectra after yeast populations have already taken their first adaptive mutational step. We used three distinct adaptive clones that arose under identical conditions from a common ancestor, from which they diverge by a single point mutation, to found populations that we further evolved. We followed the evolutionary dynamics of these populations by lineage tracking and determined adaptive outcomes using fitness assays and whole genome sequencing. We found compelling evidence for diminishing returns: fitness gains during the 2^nd^ step of adaptation are smaller than those of the 1^st^ step, due to a compressed distribution of fitness effects in the 2^nd^ step. We also found strong evidence for historical contingency at the genic level: the beneficial mutational spectra of the 2^nd^-step adapted genotypes differ with respect to their ancestor and to each other, despite the fact that the three founders’ 1^st^-step mutations provided their fitness gains due to similar phenotypic improvements. While some targets of selection in the second step are shared with those seen in the common ancestor, other targets appear to be contingent on the specific first step mutation, with more phenotypically similar founding clones having more similar adaptive mutational spectra. Finally, we found that disruptive mutations, such as nonsense and frameshift, were much more common in the first step of adaptation, contributing an additional way that both diminishing returns and historical contingency are evident during 2^nd^ step adaptation.
