## Supplementary Tables for "Changes in the distribution of fitness effects and adaptive mutational spectra following a single first step towards adaptation"

### Sheet: Table S1
Table S1. Fitness and identifiers of evolved and derived strains
Evolved strain*	Derived strain**	Evolved mutation	Effect	Pathway	Fitness evolved* [3]	Fitness evolved remeasurements*	Fitness evolved*	Fitness derived**	Location	Clone ID (Venkataram 2016)	Barcode ID in evolution (Levy 2015)
GSY5481	GSY6701	cyr1S917Y	GOF	Ras PKA	9.82	7.96	3.63	3.47	AdapsPlate3-WellF10	131025-1-A6	43692
GSY5128	GSY6702	gpb2Y282*	LOF	Ras PKA	10.12	8.79	5.88	5.96	AdapsPlate1-WellC12	131007-1-D2	7774
GSY5153	GSY6703	tor1F1712L	LOF	TOR Sch9	6.21	4.68	4.64	4.93	AdapsPlate1-WellB09	130719-1-A5	21543
*correspond to the evolved parent in Supp Figure Founder fitness
**correspond to the 2nd X with evolved variant in Supp Figure Founder fitness
generations 8, 24, 40 were used for fitness estimation of the cyr1 mutation
generations 0, 8, 24, 40 were used for fitness estimations of the gpb2 and tor1 mutations

### Sheet: Table S2
Table S2. Oligos used in the current study
Name	Sequence	Usage
TOR1f	CGCCAGAGATTTGCTTGTGACTG	tor1 locus amplification
TOR1r	CAACTGTGGTAAGACTTCAAGCCAG	tor1 locus amplification
CYR1f	GAAAGTCAGACCCACTTCATATTATGGGT	cyr1 locus amplification
CYR1r	ATACTCTAGTTTGTTTCTCGCCACTGA	cyr1 locus amplification
GPB2f2	TCTACCATCTATACCGTCGGCGT	gpb2 locus amplification
GPB2r2	TGCTGCTACCTTGTTTCATGGAAG	gpb2 locus amplification
BC_F–DY	CAACCTGAAGTCTAGGTCCCTATT	amplification of the low complexity barcode
BC_R1–DY	GTTCTTTGCTTTTTTTCCCCAACGACGTCGAACACATTAGTCCTACGCACTTAACTTCGCATCTG	amplification of the low complexity barcode

### Sheet: Table S3
Table S3. Timepoints included in lineage tracking per evolution
cyr1, evo1
Generation	0	8	16	24	32	40	48	56	64	72	80	88	96	104	112	120	128	136	144	152	160
Total read counts	41944072	345087	10890017	9376258	3266106	2986076	4285897	3831009	2142217	2192057	2828326	7549906	6657314	4995040	3176154	6220943	1768996	1978958	2859304	3278580	3259030
Total barcodes	1480430	178753	639285	605068	521102	505974	538538	507425	449423	447186	473115	557870	513346	493214	445470	497027	347949	356481	366848	369831	335006
Counts per barcode	28.3324	1.93052	17.0347	15.4962	6.26769	5.90164	7.95839	7.5499	4.76659	4.90189	5.97809	13.5335	12.9685	10.1275	7.12989	12.5163	5.08407	5.55137	7.79425	8.86508	9.72827
cyr1, evo2
Generation	0	8	16	24	32	40	48	56	64	72	80	88	96	104	112	120	128	136	144	152	160
Total read counts	41944072	12705902	7980660	3582178	4506852	3258397	7395998	3355714	2097507	1331773	5716873	6536924	5753013	2117431	2480144	10478	8076222	9505564	8059420	10454246	8433964
Total barcodes	1480430	634909	568822	526101	550055	487619	541390	453805	397152	348104	496652	508408	542315	368596	371652	8710	479875	501293	443926	463715	398858
Counts per barcode	28.3324	20.0122	14.0302	6.80892	8.19346	6.68226	13.6611	7.39462	5.28137	3.82579	11.5108	12.8576	10.6082	5.74458	6.6733	1.20299	16.8298	18.9621	18.1549	22.5445	21.1453
gpb2, evo1
Generation	0	8	16	24	32	40	48	56	64	72	80	88	96	104	112	120	128	136	144	152	160
Total read counts	32731378	7809192	42161	1981	7706825	38955	40156	6515692	7090111	39683	7854656	44810	40467	9679128	35391	6388464	27524	40356	1274	21065	1361
Total barcodes	1148862	665792	39019	1969	702361	35913	36580	619978	628737	35838	676934	38863	35672	689583	25098	541953	14131	23175	819	6542	833
Counts per barcode	28.4903	11.7292	1.08052	1.00609	10.9727	1.0847	1.09776	10.5096	11.2768	1.10729	11.6033	1.15302	1.13442	14.0362	1.41011	11.7879	1.94777	1.74136	1.55556	3.21996	1.63385
gpb2, evo2
Generation	0	8	16	24	32	40	48	56	64	72	80	88	96	104	112	120	128	136	144	152	160
Total read counts	32731378	1389	6487132	4965688	6432382	7488436	3880418	5313421	8146274	5738298	6495796	4829587	6112730	3542546	7649497	4402163	34663	2532923	7743615	48770	3844363
Total barcodes	1148862	1183	577926	584040	609799	657460	561032	571883	695104	573583	620371	590436	602482	453981	544099	443000	24927	351789	517839	24030	319402
Counts per barcode	28.4903	1.17413	11.2248	8.50231	10.5484	11.3899	6.91657	9.2911	11.7195	10.0043	10.4708	8.1797	10.1459	7.80329	14.059	9.93716	1.39058	7.20012	14.9537	2.02955	12.0361
tor1, evo1
Generation	0	8	16	24	32	40	48	56	64	72	80	88	96	104	112	120	128	136	144	152	160
Total read counts	21749237	2311931	3573976	1867905	3658109	3098660	5582462	3146987	4172798	3084279	3260325	3687172	3380713	3144775	5908241	5998973	3310701	3963114	1878444	2289516	4250563
Total barcodes	856166	343843	388587	330895	364843	351416	424505	347659	388783	324527	339583	345976	284279	254888	302668	275095	170615	147195	83398	62287	65977
Counts per barcode	25.4031	6.7238	9.19736	5.64501	10.0265	8.81764	13.1505	9.05194	10.733	9.50392	9.60097	10.6573	11.8922	12.3379	19.5205	21.8069	19.4045	26.9242	22.5238	36.7575	64.4249
tor1, evo2
Generation	0	8	16	24	32	40	48	56	64	72	80	88	96	104	112	120	128	136	144	152	160
Total read counts	21749237	31223	5106853	4353790	32909	2747731	4589797	15369	564812	869651	9123	1699401	32352	2121752	3282226	2025142	4568607	1411540	8067	2280296	2135184
Total barcodes	856166	28114	501254	442934	29822	385966	474474	14284	194617	223538	8033	263864	19307	243080	255905	191062	292467	118647	7409	106356	91686
Counts per barcode	25.4031	1.11059	10.1882	9.82943	1.10351	7.1191	9.67344	1.07596	2.90217	3.89039	1.13569	6.44044	1.67566	8.72862	12.826	10.5994	15.6209	11.897	1.08881	21.4402	23.288
WT_evo1*
Generation	0	16	32	40	48	64	72	80	88	96	104	112	168	208	248
Total read counts	222292649	83845251	76762744	50514304	85721213	83112666	62855698	58057556	53756732	48471373	56378842	53421787	31903308	35616546	33432249
Total barcodes	490921	483996	478196	473600	472661	465840	463884	461026	454225	450749	447289	440428	442393	465015	390349
Counts per barcode	452.807	173.235	160.526	106.66	181.359	178.415	135.499	125.931	118.348	107.535	126.046	121.295	72.1153	76.5923	85.6471
WT_evo2*
Generation	0	8	24	40	48	56	64	72	88	96	104	120	144	168	208
Total read counts	222292649	57855749	55221109	25704507	30215095	50780112	29668559	22193465	19715644	31625911	40981584	22820143	25334198	38292527	25378789
Total barcodes	490921	485017	479832	469328	469623	466983	461745	452582	440518	437384	406272	331936	189211	176344	141422
Counts per barcode	452.807	119.286	115.084	54.7687	64.339	108.741	64.2531	49.0374	44.7556	72.307	100.872	68.7486	133.894	217.147	179.454
*Data from Blundell et al., Nat Eco Evo 2019
excluded timepoints

### Sheet: Table S4
Table S4. Benomyl sensitivivity fractions for individual clones per timepoint and evolution
Generation	WT.evo1	WT.evo2	cyr1.evo1	cyr1.evo2	gpb2.evo1	gpb2.evo2	tor1.evo1	tor1.evo2
0	0.0104167	0.0104167	0.01	0.0234375	0	0	0.0363636	0.01825
8	0	0.0208333		0.0341407	0.0121951	0.0526316	0.0272109
16	0.0104167	0.0105263	0.02	0.0204781	0	0.0506329	0.0192308	0.0697379
24	0.0208333	0.0416667	0.0174419	0.0323499	0	0.0522898	0.0408163	0.0493827
32	0.0416667	0.03125		0.0896552	0.0235294	0.0426829	0.0429448	0.0632911
40	0.0520833	0.0210526		0.044586	0.0131579	0.0551792	0.0955414	0.118421
48	0.0729167	0.03125	0.0130725	0.0632788	0.0379747	0.037037	0.10625	0.0916084
56	0.0833333	0.125	0.0512821	0.0853136	0.0263158	0.0759494	0.126582	0.162972
64	0.197917	0.104167		0.0832957	0.0314506	0.0714286	0.155844	0.150794
72	0.0833333	0.177083		0.132081	0.0375	0.113333	0.267516	0.188406
80	0.21875	0.239583	0.0759494	0.0965088	0.0435185	0.06875	0.266667	0.328571
88	0.375	0.260417	0.120811	0.190647	0.125	0.0733333	0.43125	0.461538
96	0.53125	0.395833		0.176879	0.144737	0.156627	0.478788
104	0.46875	0.427083	0.192771	0.268382	0.207792	0.0974026	0.604938
112	0.541667	0.458333	0.263158	0.264463	0.128802	0.265823	0.678161
120	0.520833	0.3125	0.324675	0.39492	0.22093	0.217215	0.844311
128	0.416667	0.364583	0.385108	0.401376	0.186747	0.333333	0.934911
136	0.322917	0.23913		0.448265	0.1314	0.295181	0.95625	0.857143
144	0.389474	0.166667	0.451026	0.526987	0.0724638	0.477528	0.961039	0.888106
152	0.47619	0.135417	0.42144	0.484615	0.0584416	0.458824	0.947712	0.85
160			0.44375	0.577513	0.0609756	0.511905	0.958084	0.883333
168	0.4375	0.177083
Avg @ g88	0.317708		0.155729		0.0991667		0.446394
