## Supplementary material for "Changes in the distribution of fitness effects and adaptive mutational spectra following a single first step towards adaptation": Adaptive Targets Data

### Sheet: README
This spreadsheet contains information only for sequenced strains that include variants from the identified adaptive mutational targets
Sheet 'Step2_ancestor' includes identifying information for the adapted ancestors (Venkataram et al., Cell 2016) and sheet 'Step1' includes information for other adapted clones from the same publication
Plate	Coordinates of isolated clone from the evolution
Ploidy	As determined with benomyl assay
Class	one of the following: neutral_haploids, adaptive_haploids, pure_diploids, high_fitness_diploids
Strain	Coordinates used for WGS
Mutated.Gene	the most probable causal variant

### Sheet: Step2_ancestor
BarcodeID	Fitness	Error	Ploidy	Class	Mutated.Gene	Mutation.Type	pathway
43692	0.785891	0.0221605	Haploid	adaptive_haploids	CYR1	Missense	RAS/PKA
7774	0.809813	0.0210799	Haploid	adaptive_haploids	GPB2	Nonsense	RAS/PKA
21543	0.496646	0.0261631	Haploid	adaptive_haploids	TOR1	Missense	TOR

### Sheet: Step1
BarcodeID	Ploidy	Class	Mutated.Gene	Mutation.Type	pathway
151	Haploid	adaptive_haploids	IRA1	Nonsense	RAS/PKA
273	Haploid	adaptive_haploids	IRA1	Frameshift	RAS/PKA
415	Haploid	adaptive_haploids	IRA1	Frameshift	RAS/PKA
689	Haploid	adaptive_haploids	IRA1	Frameshift	RAS/PKA
1185	Haploid	adaptive_haploids	IRA1	Nonsense	RAS/PKA
1488	Haploid	adaptive_haploids	IRA1	Frameshift	RAS/PKA
1866	Haploid	adaptive_haploids	PDE2	Nonsense	RAS/PKA
2288	Haploid	adaptive_haploids	GPB2	Nonsense	RAS/PKA
2468	Haploid	adaptive_haploids	IRA2	Missense	RAS/PKA
2608	Haploid	adaptive_haploids	GPB1	Frameshift	RAS/PKA
3160	Haploid	adaptive_haploids	IRA1	Nonsense	RAS/PKA
3406	Haploid	adaptive_haploids	IRA2	Missense	RAS/PKA
3577	Diploid	pure_diploids	IRA2	Missense	RAS/PKA
4949	Haploid	adaptive_haploids	IRA1	Missense	RAS/PKA
5564	Diploid	high_fitness_diploids	IRA2	Nonsense	RAS/PKA
5583	Haploid	adaptive_haploids	IRA1	Missense	RAS/PKA
5804	Haploid	adaptive_haploids	PDE2	Frameshift	RAS/PKA
6174	Haploid	adaptive_haploids	IRA1	Frameshift	RAS/PKA
6271	Haploid	adaptive_haploids	PDE2	Nonsense	RAS/PKA
6582	Haploid	adaptive_haploids	IRA2	Missense	RAS/PKA
7269	Haploid	adaptive_haploids	PDE2	Missense	RAS/PKA
7774	Haploid	adaptive_haploids	GPB2	Nonsense	RAS/PKA
7799	Haploid	adaptive_haploids	GPB2	Missense	RAS/PKA
7836	Haploid	adaptive_haploids	IRA1	Nonsense	RAS/PKA
7961	Haploid	adaptive_haploids	IRA1	Missense	RAS/PKA
7994	Haploid	adaptive_haploids	PDE2	Missense	RAS/PKA
8009	Haploid	adaptive_haploids	IRA1	Missense	RAS/PKA
8297	Haploid	adaptive_haploids	CYR1	Missense	RAS/PKA
9864	Haploid	adaptive_haploids	IRA1	Nonsense	RAS/PKA
9888	Haploid	adaptive_haploids	GPB2	Frameshift	RAS/PKA
10103	Diploid	high_fitness_diploids	IRA1	Missense	RAS/PKA
10794	Haploid	adaptive_haploids	IRA1	Nonsense	RAS/PKA
10851	Haploid	adaptive_haploids	GPB2	Nonsense	RAS/PKA
11430	Haploid	adaptive_haploids	RAS2	Missense	RAS/PKA
11752	Haploid	adaptive_haploids	IRA1	Frameshift	RAS/PKA
11933	Haploid	adaptive_haploids	GPB2	Frameshift	RAS/PKA
12757	Haploid	adaptive_haploids	IRA1	Missense	RAS/PKA
12785	Haploid	adaptive_haploids	GPB2	Frameshift	RAS/PKA
13132	Haploid	adaptive_haploids	IRA1	Nonsense	RAS/PKA
14280	Haploid	adaptive_haploids	GPB2	Frameshift	RAS/PKA
14283	Haploid	adaptive_haploids	IRA1	Nonsense	RAS/PKA
15221	Diploid	high_fitness_diploids	IRA1	Missense	RAS/PKA
15232	Haploid	adaptive_haploids	IRA1	Frameshift	RAS/PKA
15787	Haploid	adaptive_haploids	PDE2	Missense	RAS/PKA
17927	Haploid	adaptive_haploids	IRA2	Frameshift	RAS/PKA
18200	Haploid	adaptive_haploids	IRA2	Missense	RAS/PKA
18792	Haploid	adaptive_haploids	GPB1	Missense	RAS/PKA
19184	Haploid	adaptive_haploids	PDE2	Frameshift	RAS/PKA
19296	Haploid	adaptive_haploids	IRA1	Missense	RAS/PKA
19407	Haploid	adaptive_haploids	GPB2	Frameshift	RAS/PKA
20967	Haploid	adaptive_haploids	PDE2	Nonsense	RAS/PKA
21543	Haploid	adaptive_haploids	TOR1	Missense	TOR
21956	Haploid	adaptive_haploids	IRA2	Missense	RAS/PKA
21967	Haploid	adaptive_haploids	IRA1	Nonsense	RAS/PKA
22713	Haploid	adaptive_haploids	IRA1	Missense	RAS/PKA
23688	Haploid	adaptive_haploids	GPB2	Nonsense	RAS/PKA
24737	Haploid	adaptive_haploids	KOG1	Missense	TOR
25531	Haploid	adaptive_haploids	IRA1	Nonsense	RAS/PKA
25747	Haploid	adaptive_haploids	IRA2	Missense	RAS/PKA
25780	Haploid	adaptive_haploids	IRA1	Missense	RAS/PKA
27943	Haploid	adaptive_haploids	IRA1	Frameshift	RAS/PKA
28740	Haploid	adaptive_haploids	IRA1	Frameshift	RAS/PKA
29473	Haploid	adaptive_haploids	IRA1	Nonsense	RAS/PKA
30578	Haploid	adaptive_haploids	IRA1	Frameshift	RAS/PKA
31360	Haploid	adaptive_haploids	IRA1	Nonsense	RAS/PKA
32262	Haploid	adaptive_haploids	IRA2	Missense	RAS/PKA
33617	Haploid	adaptive_haploids	GPB2	Frameshift	RAS/PKA
37713	Haploid	adaptive_haploids	MDS3	Missense	TOR
39674	Haploid	adaptive_haploids	GPB1	Nonsense	RAS/PKA
40409	Haploid	adaptive_haploids	IRA1	Frameshift	RAS/PKA
43155	Haploid	adaptive_haploids	TFS1	Missense	RAS/PKA
43361	Haploid	adaptive_haploids	IRA1	Missense	RAS/PKA
43483	Haploid	adaptive_haploids	IRA1	Frameshift	RAS/PKA
43692	Haploid	adaptive_haploids	CYR1	Missense	RAS/PKA
57117	Haploid	adaptive_haploids	IRA1	Nonsense	RAS/PKA
57887	Haploid	adaptive_haploids	RAS2	Missense	RAS/PKA
60700	Haploid	adaptive_haploids	SSK2	Nonsense	HOG
63215	Haploid	adaptive_haploids	GPB2	Nonsense	RAS/PKA
65819	Haploid	adaptive_haploids	IRA1	Missense	RAS/PKA
70433	Haploid	adaptive_haploids	PDE2	Frameshift	RAS/PKA
75669	Haploid	adaptive_haploids	GPB1	Nonsense	RAS/PKA
121806	Haploid	adaptive_haploids	GPB2	Nonsense	RAS/PKA
134179	Haploid	adaptive_haploids	SSK2	Nonsense	HOG
173794	Haploid	adaptive_haploids	YAK1	Missense	RAS/PKA
179100	Haploid	adaptive_haploids	PDE2	Frameshift	RAS/PKA
217798	Haploid	adaptive_haploids	GPB1	Missense	RAS/PKA
226111	Haploid	adaptive_haploids	IRA1	Missense	RAS/PKA
229920	Haploid	adaptive_haploids	CYR1	Missense	RAS/PKA
309655	Haploid	adaptive_haploids	PDE2	Frameshift	RAS/PKA
336972	Haploid	adaptive_haploids	SCH9	Missense	TOR
345698	Haploid	adaptive_haploids	IRA1	Missense	RAS/PKA
379777	Haploid	adaptive_haploids	IRA2	Missense	RAS/PKA
14485	Diploid	high_fitness_diploids	SCH9	Missense	TOR

### Sheet: Step2_CYR1
Barcode	Genotype	Plate	Ploidy	Class	SeqOrNot	Strain	pathway	Mutated.Gene	Mutation.Type	Var1.gene	Var1.effect	Var2.gene	Var2.effect	Var3.gene	Var3.effect	Var4.gene	Var4.effect	Var5.gene	Var5.effect	Var6.gene	Var6.effect
AGAACAAAAACTAAACTCATTCATGG_ATAAGAATCGGTAATAGTCTTTATCA	cyr1	cyr1_evo1_plate8_A11	D	high_fitness_diploids	Yes	DA_C6	TOR	RTG2	Missense	RTG2	NON_SYNONYMOUS_CODING	TEF4	DOWNSTREAM
CTAGAAATCTCAAAAACTTTTGGCTG_GCATTAAGACAGAATGAATTTTTTTT	cyr1	cyr1_evo1_plate4_A9	D	high_fitness_diploids	Yes	DA_B3	HOG	HOG1	Missense	HOG1	NON_SYNONYMOUS_CODING	HRD1	NON_SYNONYMOUS_CODING	PHO84	DOWNSTREAM	YCR097W-A	UPSTREAM
AGAACAAAAACTAAACTCATTCATGG_TGAGTAAACAGAAAGAAGTTTCCAGC	cyr1	cyr1_evo1_plate2_A9	D	high_fitness_diploids	Yes	DA_A10	RAS/PKA	GPR1	Missense	GPR1	NON_SYNONYMOUS_CODING
CAGAAAAGCCATAACGCTATTTGAAA_TAGTTAATTCAAAACGGCGTTTCATG	cyr1	cyr1_evo1_plate1_A1	D	high_fitness_diploids	Yes	DA_A1	TOR	RTG2	Missense	IMT3	NON_SYNONYMOUS_CODING	LDH1	NON_SYNONYMOUS_CODING	MSH3	NON_SYNONYMOUS_CODING	RPR1	UPSTREAM	RPR1	UPSTREAM	RTG2	NON_SYNONYMOUS_CODING
GACAGAAAAGCCAAATGGATTTACCG_TTGTGAAACTCCAAACGTTTTTTTGA	cyr1	cyr1_evo1_plate6_G10	H	adaptive_haploids	Yes	DA_C2	TOR	KSP1	Nonsense	KSP1	STOP_GAINED
ACTTAAAAAGCAAACATGATTATTCA_GATTCAAACGTCAAAGTAGTTGTTTT	cyr1	cyr1_evo1_plate4_H8	H	adaptive_haploids	Yes	DA_B6	HOG	SSK2	Nonsense	SSK2	STOP_GAINED	YHR020W	SYNONYMOUS_CODING
AGAACAAAAACTAAACTCATTCATGG_GTTGAAAGCGCTAAGCTATTTGCCAT	cyr1	cyr1_evo1_plate7_A2	H	adaptive_haploids	Yes	R25-C42	TOR	BMH1	Nonsense	BMH1	FRAME_SHIFT
CAGAAAAGCCATAACGCTATTTGAAA_TATCTAAAAAGGAAGCCTATTACGCA	cyr1	cyr1_evo1_plate2_E12	H	adaptive_haploids	Yes	DA_B1	TOR	MKS1	Other	LDH1	NON_SYNONYMOUS_CODING	MKS1	UPSTREAM	MKS1	UPSTREAM
GACAGAAAAGCCAAATGGATTTACCG_CATGCAAACGATAAGAGGCTTGGGCG	cyr1	cyr1_evo1_plate2_E10	H	adaptive_haploids	Yes	DA_A12	TOR	RTG2	Missense	BFR1	NON_SYNONYMOUS_CODING	RTG2	NON_SYNONYMOUS_CODING
GACAGAAAAGCCAAATGGATTTACCG_GCTCAAACTTCGAAGTGGGTTGGATA	cyr1	cyr1_evo1_plate8_A1	H	adaptive_haploids	Yes	DA_C5	TOR	MKS1	Missense	GDB1	NON_SYNONYMOUS_CODING	MKS1	NON_SYNONYMOUS_CODING	PRK1	UPSTREAM
GACAGAAAAGCCAAATGGATTTACCG_TTGCAAATTTTGAAACTCCTTCCTGC	cyr1	cyr1_evo1_plate6_C9	H	adaptive_haploids	Yes	DA_C1	TOR	RTG2	Missense	RTG2	NON_SYNONYMOUS_CODING

### Sheet: Step2_GPB2
Barcode	Genotype	Plate	Ploidy	Class	SeqOrNot	Strain	pathway	Mutated.Gene	Mutation.Type	Var1.gene	Var1.effect	Var2.gene	Var2.effect	Var3.gene	Var3.effect	Var4.gene	Var4.effect	Var5.gene	Var5.effect	Var6.gene	Var6.effect
CCGCCAATCCCGAACCCCGTTTCGCC_CTTGCAATCGAGAATATGATTGGAC	gpb2	gpb2_evo1_plate4_H3	D	high_fitness_diploids	Yes	DA_E2	TOR	BMH1	Missense	BMH1	NON_SYNONYMOUS_CODING	GPB1	NON_SYNONYMOUS_CODING	TUB2	DOWNSTREAM	YHP1	UPSTREAM	YMR045C	DOWNSTREAM
CCAACAAAAGGAAACGTATTTATTGA_TTAGCAATGTTAAATACAGTTGGTTA	gpb2	gpb2_evo1_plate9_D10	H	adaptive_haploids	Yes	DA_E8	HOG	SSK2	Nonsense	SSK2	STOP_GAINED	YCR064C	DOWNSTREAM
GTATTAAAATTAAAAATAATTGCACA_TTCGTAACTCTCAAGTCCCTTCAAAA	gpb2	gpb2_evo2_plate5_D5	H	adaptive_haploids	Yes	DA_E12	TOR	KSP1	Frameshift	KSP1	FRAME_SHIFT	LAS21	NON_SYNONYMOUS_CODING	YDR348C	NON_SYNONYMOUS_CODING
GTATTAAAATTAAAAATAATTGCACA_TATCAAACCGGTAATAAGATTGAGAG	gpb2	gpb2_evo1_plate10_A7	H	adaptive_haploids	Yes	DA_D10	TOR	SCH9	Missense	CHL1	NON_SYNONYMOUS_CODING	SCH9	NON_SYNONYMOUS_CODING	YDR348C	NON_SYNONYMOUS_CODING

### Sheet: Step2_TOR1
Barcode	Genotype	Plate	Ploidy	Class	SeqOrNot	Strain	pathway	Mutated.Gene	Mutation.Type	Var1.gene	Var1.effect	Var2.gene	Var2.effect	Var3.gene	Var3.effect	Var4.gene	Var4.effect	Var5.gene	Var5.effect	Var6.gene	Var6.effect
TTAAAAATACAAAAAAAGATTTAAGG_TTGTGAAAGACTAAGCACTTTTATTC	tor1	tor1_evo1_plate4_D11	D	high_fitness_diploids	Yes	DA_G7	HOG	SSK2	Frameshift	SSK2	FRAME_SHIFT
TTAAAAATACAAAAAAAGATTTAAGG_ACACGAATACCTAACTGTGTTCAGAT	tor1	tor1_evo1_plate3_D11	D	high_fitness_diploids	Yes	DA_G3	HOG	SSK2	Frameshift	SIR1	NON_SYNONYMOUS_CODING	SIR1	NON_SYNONYMOUS_CODING	SSK2	FRAME_SHIFT
ATCAGAAGTTCGAATCAAATTACGAA_TTACCAAGCGAAACATCGTTAATGC	tor1	tor1_evo1_plate7_D10	D	high_fitness_diploids	Yes	DA_H2	HOG	SSK2	Frameshift	FUR1	UPSTREAM	MOS2	NON_SYNONYMOUS_CODING	SSK2	FRAME_SHIFT	YER187W	UPSTREAM
TTAAAAATACAAAAAAAGATTTAAGG_ATGTGAACTGGCAAGTAACTTGACGT	tor1	tor1_evo1_plate8_E11	D	high_fitness_diploids	Yes	DA_H6	HOG	PBS2	Missense	PBS2	NON_SYNONYMOUS_CODING	STE20	DOWNSTREAM	UFD2	NON_SYNONYMOUS_CODING
TTAAAAATACAAAAAAAGATTTAAGG_GCTAGAAAGACGAATGCCCTTGCGTC	tor1	tor1_evo1_plate1_D1	D	high_fitness_diploids	Yes	DA_F5	HOG	PBS2	Missense	PBS2	NON_SYNONYMOUS_CODING	YGR250C	NON_SYNONYMOUS_CODING
TTAAAAATACAAAAAAAGATTTAAGG_ATCCCAACAAGGAATTGTATTTTGAT	tor1	tor1_evo1_plate10_B8	D	high_fitness_diploids	Yes	DA_F9	HOG	PBS2	Missense	PBS2	NON_SYNONYMOUS_CODING	POL2	NON_SYNONYMOUS_CODING
TTAAAAATACAAAAAAAGATTTAAGG_AAATAAAAAGCTAAGATTCTTAAATG	tor1	tor1_evo1_plate6_G9	H	adaptive_haploids	Yes	DA_G12	HOG	SSK2	Nonsense	SSK2	STOP_GAINED
TTAAAAATACAAAAAAAGATTTAAGG_TTCGTAACATGGAAATCGCTTTATTA	tor1	tor1_evo1_plate8_B6	D	high_fitness_diploids	Yes	DA_H4	HOG	PBS2	Missense	ECM12	UPSTREAM	PBS2	NON_SYNONYMOUS_CODING
TTAAAAATACAAAAAAAGATTTAAGG_CTTGTAACTTGAAAATTAATTTACTT	tor1	tor1_evo1_plate3_E7	H	adaptive_haploids	Yes	DA_G4	HOG	SSK2	Frameshift	SSK2	FRAME_SHIFT
ATCAGAAGTTCGAATCAAATTACGAA_GGCAAAAAATGGAAACTGCTTGGTTA	tor1	tor1_evo1_plate1_D10	H	adaptive_haploids	Yes	DA_F6	HOG	SSK2	Frameshift	FUR1	UPSTREAM	MOS2	NON_SYNONYMOUS_CODING	SSK2	FRAME_SHIFT
ATCAGAAGTTCGAATCAAATTACGAA_AATCAAACGGGGAACTTGGTTTGTGT	tor1	tor1_evo1_plate7_C4	H	adaptive_haploids	Yes	DA_H1	HOG	SSK2	Frameshift	FUR1	UPSTREAM	MOS2	NON_SYNONYMOUS_CODING	SSK2	FRAME_SHIFT	TOA1	NON_SYNONYMOUS_CODING
TTAAAAATACAAAAAAAGATTTAAGG_ATGCAAAAACTCAATATATTTCTACT	tor1	tor1_evo1_plate4_B5	H	adaptive_haploids	Yes	DA_G5	HOG	PBS2	Missense	ETP1	NON_SYNONYMOUS_CODING	PBS2	NON_SYNONYMOUS_CODING	POF1	NON_SYNONYMOUS_CODING	RRN11	NON_SYNONYMOUS_CODING
TTAAAAATACAAAAAAAGATTTAAGG_ATGAAAACTCATAAACGAGTTTAGAG	tor1	tor1_evo1_plate1_D11	H	adaptive_haploids	Yes	DA_F7	HOG	PBS2	Missense	PBS2	NON_SYNONYMOUS_CODING
TTAAAAATACAAAAAAAGATTTAAGG_AGACCAAAAGTCAAGCGGATTTAGGT	tor1	tor1_evo1_plate8_A7	H	adaptive_haploids	Yes	DA_H3	RAS/PKA	PDE2	Frameshift	PDE2	FRAME_SHIFT
ATCAGAAGTTCGAATCAAATTACGAA_TCCTAAACTGTCAATGTAGTTTTAGA	tor1	tor1_evo1_plate9_E4	H	adaptive_haploids	Yes	DA_H11	RAS/PKA	GPB2	Missense	FUR1	UPSTREAM	GPB2	NON_SYNONYMOUS_CODING	MOS2	NON_SYNONYMOUS_CODING	YNL040W	UPSTREAM
ATCAGAAGTTCGAATCAAATTACGAA_CGTTAAAACTTTAAGTATATTAGCTA	tor1	tor1_evo1_plate2_G10	H	adaptive_haploids	Yes	DA_G1	RAS/PKA	GPB2	Other	FUR1	UPSTREAM	GPB2	CODON_CHANGE_PLUS_CODON_DELETION	MOS2	NON_SYNONYMOUS_CODING
ATCAGAAGTTCGAATCAAATTACGAA_TAAGGAATCCTGAATGCTTTTCCCCG	tor1	tor1_evo1_plate8_H6	D	high_fitness_diploids	Yes	DA_H10	RAS/PKA	IRA2	Missense	FUR1	UPSTREAM	IRA2	NON_SYNONYMOUS_CODING	MOS2	NON_SYNONYMOUS_CODING	YNL040W	UPSTREAM
ATCAGAAGTTCGAATCAAATTACGAA_CATGTAAAAGTTAATTGTATTACCTT	tor1	tor1_evo1_plate4_D6	H	adaptive_haploids	Yes	DA_G8	RAS/PKA	RAS2	Missense	FUR1	UPSTREAM	MOS2	NON_SYNONYMOUS_CODING	RAS2	NON_SYNONYMOUS_CODING
ATCAGAAGTTCGAATCAAATTACGAA_TTAAGAAGCGTAAAATGGGTTACTCA	tor1	tor1_evo1_plate4_C9	H	adaptive_haploids	Yes	DA_G6	RAS/PKA	IRA1	Missense	FUR1	UPSTREAM	IRA1	NON_SYNONYMOUS_CODING	MMS22	UPSTREAM	MOS2	NON_SYNONYMOUS_CODING	RMD9	SYNONYMOUS_CODING
